# Dyr726, a brain-penetrant inhibitor of PI3Kα, Type III receptor tyrosine kinases, and WNT signaling

**DOI:** 10.1101/2025.03.26.645490

**Authors:** Vasudha Tandon, Alessandra Fistrovich, Joaquina Nogales, Febe Ferro, Samantha N Rokey, Carly Cabel, Amy Dunne Miller, Mary Yagel, Christina Duncan, Aditi Atmasidha, Ira Sharma, Gerrit Wilms, Karin Williams, Richard Elliott, Timothy Chavez, Yeng Shaw, Aidan McMahon, Sean Ginn, L. Emilia Basantes, Nathan Bedard, Vijay Gokhale, Nathan Ellis, Alan R Prescott, Stuart J Smith, Ruman Rahman, Walter Becker, Kevin D Read, Anthony J Chalmers, Neil Carragher, Glenn R Masson, William Montfort, Curtis Thorne, Christopher Hulme, Sourav Banerjee

## Abstract

The vast majority of clinical small molecule multi-kinase inhibitors (mKI) report abject failures in targeting cancers with high stem cell contents like high-grade glioma and colorectal cancers. The FDA-approved mKIs to date ablate receptor tyrosine kinase signaling but do not target the paradoxical WNT signaling which is a key survival driver for the self-renewing cancer stem cells. The WNT pathway enhances cancer plasticity and triggers relapse of highly heterogenous tumours. Using *de novo* synthesis and structure-activity-relationship (SAR) studies with blood-brain-barrier (BBB) penetrant mKI scaffolds, we designed a highly potent and selective small molecule inhibitor of PI3Kα, PDGFR/KIT, and the WNT pathway denoted Dyr726. Dyr726 is superior to clinical mKIs and inhibits PI3K-AKT-mTOR and WNT-pathway signaling at multiple nodes thereby impeding proliferation, invasion, and tumour growth. Phospho-proteomic, structural, and target engagement analyses, combined with *in vitro*, *in vivo* efficacy, and pharmacokinetic studies reveal that Dyr726 is a brain-penetrant small molecule which effectively reduces tumour volume and extends survival of murine orthotopic models. Our current work establishes a first-in-class brain penetrant small molecule mKI which simultaneously antagonize the PI3K-AKT-mTOR and WNT pathways in preclinical cancer stem cell cultures, adult and pediatric primary organoids, and orthotopic murine models with positive efficacy in combination with clinical standard of care.
