## Supplementary Table 1 for "Dyr726, a brain-penetrant inhibitor of PI3Kα, Type III receptor tyrosine kinases, and WNT signaling"

### Sheet: Supplementary Table 1
KINASE	DiscoverX (% control)	Dundee (% control)	Dundee IC50 (nM)	DiscoverX Kd (nM)
PIK3CA	16	14	3.6	41
DYRK1A	0	6	4.7	0.37
DYRK1B	6.5	2	6.2	6.2
KIT	0.2	3	13	27
DYRK3		22	16
CLK2	7.9	5	17.6
DYRK2	1.2	10	39	2.4
FLT3	15	7	55
CLK1	0.95	8	62	2
PDGFRA	2.4	15	62	18
PDGFRB	1.6	22	76	58
CLK3	27	35	277
HIPK3	0.2	56	660
PIK3CG	7.8	55	1016	76
HIPK2	0.1	44	1677
HIPK1	0.95	45	1752
PIK3CB	0.25	42	2055	15
AKT1	0.1	(PKB-alpha) 85	>10,000	>10,000
GSK3B	97	80	>10,000
CSNK1E	0.75		>10,000
EGFR	92		>10,000
CDK7	0.5			7.8
BRAF	15			53
HASPIN	1.9
MTOR	3.4			290
CDK8	29			830
CDK11	100			3100
GCK		21
PIM3	7.8	21
DDR2	69	25
CSNK1D	20	42
PIM2	91	43
LCK	57	45
TAK1	40	46
SIK2	58	47
PIM1	7.3	48
IRAK1	2.2	55
MST2	97	60
ERK8	73	61
YES	94	64
LKB1	84	68
ERK5	100	71
SGK	61	71
MLK3	100	72
TIE2	100	73
ULK1	34	73
IKK-epsilon	75	74
RIPK2	76	75
p38-alpha	96	77
MST3	93	78
MAP4K3	96	80
AURKB	79	81
TBK1	94	81
BRSK1	19	82
CHEK2	62	82
EPHA4		82
ERK2	100	82
p38-gamma	100	82
MELK	2.1	83
TTBK2		83
STK33	13	84
EIF2AK3		87
CSK	86	88
MST4	98	88
FGFR1	82	89
MARK1	74	89
ULK2	45	90
CHKA		91
EPHB3	100	91
EPHB4	100	92
SRPK1	89	92
TTK	32	92
CSNK1G2	84	93
PAK4	66	93
IRAK4	31	94
MARK4	91	94
MINK	75	94
PIK4CB	64	94
BRK	89	95
MARK3	100	96
DAPK1	78	97
PIP5K2A		97
EPHB2	96	98
PAK6	77	98
SIK3		98
SPHK2		98
CSNK2A1	20	99
SPHK1		100
ZAP70	100	100
S6K1	78	101
EF2K		102
MLK1	91	102
NEK6	99	103
PINK		103
TLK1	87	103
CAMK1	80	104
EPHA2	100	104
MAPKAPK2	100	105
PAK2	32	105
PLK1	82	105
MARK2	74	106
PI4K2A		106
ASK1	86	107
WNK1	98	107
BRSK2	76	108
CHEK1	97	108
IGF1R	100	108
PAK5		108
DGKγ		110
TRKA	77	110
ERK1	91	111
MAP3K1	89	111
p38-delta	100	112
BTK	99	113
IKK-beta	87	113
SRC	93	114
TESK1	100	115
TTBK1		116
CHKB		117
EPHB1	99	117
OSR1	88	117
DGKζ		119
JNK1	94	119
MAP4K5	93	119
AURKA	92	120
ROCK2	17	121
TGFBR1	98	122
JNK3	83	123
DGKβ		125
p38-beta	97	125
JNK2	89	126
SYK	100	129
MAPKAPK3		132
PRKCG		(PKC-gamma) 123
ABL1-nonphosphorylated	64	(ABL1) 92
AMPK-alpha1	97	(AMPK-human) 46
CAMKK2	80	(CAMKK-beta) 72
CDK2	100	(CDK2-cyclinA) 52
CDK9	94	(CDK9-cyclinT1) 65
ERBB4	99	(HER4) 86
INSR	89	(IR) 82
INSRR	86	(IRR) 90
JAK3(JH1domain-catalytic)	27	(JAK3) 92
MEK1	84	(MKK1) 76
MEK2	79	(MKK2) 74
MEK6	100	(MKK6) 69
MKNK1	100	(MNK1) 83
MKNK2	46	(MNK2) 74
STK16	68	(MPSK1) 117
NEK2	54	(NEK2-alpha) 49
ARK5	79	(NUAK1) 107
PDPK1	98	(PDK1) 100
PHKG1	83	(PHK) 90
PKAC-alpha	93	(PKA) 127
AKT2	100	(PKB-beta) 87
PRKCA		(PKC-alpha) 92
PRKCZ		(PKC-zeta) 66
PRKD1	100	(PKD1) 134
RSK1(Kin.Dom.2-C-terminal)	77	(RSK1) 65
RSK2(Kin.Dom.2-C-terminal)	91	(RSK2) 88
MYLK	72	(SmMLCK) 85
TAOK1	30	(TAO1) 68
TSSK1B	97	(TSSK1) 86
VEGFR2	100	(VEGFR) 120
AAK1	50
ABL1-phosphorylated	74
ABL2	94
ACVR1	83
ACVR1B	93
ACVR2A	89
ACVR2B	100
ACVRL1	100
ADCK3	100
ADCK4	85
AKT3	86
ALK	68
AMPK-alpha2	87
ANKK1	98
ASK2	94
AURKC	78
AXL	71
BIKE	46
BLK	47
BMPR1A	92
BMPR1B	50
BMPR2	94
BMX	95
BUB1	25
CAMK1B	94
CAMK1D	87
CAMK1G	68
CAMK2A	73
CAMK2B	78
CAMK2D	76
CAMK2G	75
CAMK4	100
CAMKK1	82
CASK	100
CDC2L1	100
CDC2L2	89
CDC2L5	94
CDK3	90
CDK4	100
CDK4-cyclinD1	86
CDK4-cyclinD3	65
CDK5	100
CDKL1	82
CDKL2	40
CDKL3	36
CDKL5	87
CIT	45
CLK4	13
CSF1R	83
CSF1R-autoinhibited	91
CSNK1A1	36
CSNK1A1L	73
CSNK1G1	69
CSNK1G3	96
CSNK2A2	4.3
CTK	91
DAPK2	67
DAPK3	64
DCAMKL1	74
DCAMKL2	89
DCAMKL3	57
DDR1	100
DLK	100
DMPK	100
DMPK2	82
DRAK1	92
DRAK2	100
EIF2AK1	93
EPHA1	85
EPHA3	91
EPHA5	100
EPHA6	100
EPHA7	96
EPHA8	94
EPHB6	100
ERBB2	77
ERBB3	86
ERK3	99
ERK4	100
ERN1	83
FAK	100
FER	97
FES	100
FGFR2	96
FGFR3	92
FGFR4	93
FGR	99
FLT1	98
FLT3-autoinhibited	40
FLT4	100
FRK	87
FYN	75
GAK	38
GCN2(Kin.Dom.2,S808G)	57
GRK1	69
GRK2	79
GRK3	84
GRK4	60
GRK7	62
GSK3A	90
HCK	100
HIPK4	23
HPK1	75
HUNK	97
ICK	68
IKK-alpha	62
IRAK3	13
ITK	100
JAK1(JH1domain-catalytic)	88
JAK1(JH2domain-pseudokinase)	95
JAK2(JH1domain-catalytic)	100
KIT-autoinhibited	46
LATS1	58
LATS2	37
LIMK1	94
LIMK2	98
LOK	78
LRRK2	9.4
LTK	100
LYN	85
LZK	100
MAK	92
MAP3K15	94
MAP3K2	100
MAP3K3	86
MAP3K4	100
MAP4K2	7.8
MAP4K4	93
MAPKAPK5	93
MAST1	100
MEK3	71
MEK4	100
MEK5	2.5
MERTK	78
MET	94
MKK7	85
MLCK	87
MLK2	91
MRCKA	82
MRCKB	88
MST1	100
MST1R	97
MUSK	100
MYLK2	97
MYLK4	87
MYO3A	98
MYO3B	40
NDR1	81
NDR2	76
NEK1	95
NEK10	83
NEK11	100
NEK3	100
NEK4	100
NEK5	89
NEK7	100
NEK9	100
NIK	69
NIM1	89
NLK	98
PAK1	80
PAK3	90
PAK7	72
PCTK1	72
PCTK2	100
PCTK3	90
PFCDPK1(P.falciparum)	84
PFPK5(P.falciparum)	59
PFTAIRE2	94
PFTK1	77
PHKG2	43
PIK3C2B	100
PIK3C2G	16
PIK3CD	1.4
PIKFYVE	74
PIP5K1A	29
PIP5K1C	77
PIP5K2C	15
PKAC-beta	68
PKMYT1	94
PKN1	100
PKN2	58
PKNB(M.tuberculosis)	80
PLK2	94
PLK3	95
PLK4	80
PRKCD	71
PRKCE	41
PRKCH	69
PRKCI	98
PRKCQ	89
PRKD2	99
PRKG1	97
PRKG2	67
PRKR	100
PRKX	99
PRP4	96
PYK2	100
QSK	100
RAF1	82
RIOK2	18
RIPK1	91
RIPK4	81
RIPK5	92
ROCK1	16
ROS1	81
RPS6KA4(Kin.Dom.1-N-terminal)	92
RPS6KA4(Kin.Dom.2-C-terminal)	9.2
RPS6KA5(Kin.Dom.1-N-terminal)	100
RPS6KA5(Kin.Dom.2-C-terminal)	16
RSK1(Kin.Dom.1-N-terminal)	88
RSK2(Kin.Dom.1-N-terminal)	100
RSK3(Kin.Dom.1-N-terminal)	96
RSK3(Kin.Dom.2-C-terminal)	93
RSK4(Kin.Dom.1-N-terminal)	81
RSK4(Kin.Dom.2-C-terminal)	95
SBK1	61
SgK110	84
SGK2	75
SGK3	90
SIK	80
SLK	58
SNARK	26
SNRK	94
SRMS	96
SRPK2	90
SRPK3	90
STK35	100
STK36	82
STK39	96
TAOK2	92
TAOK3	85
TEC	98
TGFBR2	64
TIE1	95
TLK2	100
TNIK	75
TNK1	86
TNK2	97
TNNI3K	93
TRKB	50
TRKC	97
TRPM6	91
TSSK3	89
TXK	93
TYK2(JH1domain-catalytic)	100
TYK2(JH2domain-pseudokinase)	63
TYRO3	100
ULK3	100
VPS34	100
VRK2	82
WEE1	92
WEE2	99
WNK2	100
WNK3	90
WNK4	86
YANK1	87
YANK2	100
YANK3	96
YSK1	100
YSK4	15
ZAK	97
